# Ssl2/TFIIH function in Transcription Start Site Scanning by RNA Polymerase II in *Saccharomyces cerevisiae*

**DOI:** 10.1101/2021.05.05.442816

**Authors:** Tingting Zhao, Irina O. Vvedenskaya, William K.M. Lai, Shrabani Basu, B. Franklin Pugh, Bryce E. Nickels, Craig D. Kaplan

## Abstract

In *Saccharomyces cerevisiae*, RNA Polymerase II (Pol II) selects transcription start sites (TSS) by a unidirectional scanning process. During scanning, a preinitiation complex (PIC) assembled at an upstream core promoter initiates at select positions within a window ∼40-120 basepairs downstream. Several lines of evidence indicate that Ssl2, the yeast homolog of XPB and an essential and conserved subunit of the general transcription factor (GTF) TFIIH, drives scanning through its DNA-dependent ATPase activity, therefore potentially controlling both scanning rate and scanning extent (processivity). To address questions of how Ssl2 functions in promoter scanning and interacts with other initiation activities, we leveraged distinct initiation-sensitive reporters to identify novel *ssl2* alleles. These *ssl2* alleles, many of which alter residues conserved from yeast to human, confer either upstream or downstream TSS shifts at the model promoter *ADH1* and genome-wide. Specifically, tested *ssl2* alleles alter TSS selection by increasing or narrowing the distribution of TSSs used at individual promoters. Genetic interactions of *ssl2* alleles with other initiation factors are consistent with *ssl2* allele classes functioning through increasing or decreasing scanning processivity but not necessarily scanning rate. These alleles underpin a residue interaction network that likely modulates Ssl2 activity and TFIIH function in promoter scanning. We propose that the outcome of promoter scanning is determined by two functional networks, the first being Pol II activity and factors that modulate it to determine initiation efficiency within a scanning window, and the second being Ssl2/TFIIH and factors that modulate scanning processivity to determine the width of the scanning widow.
