## Additional Table 2 for "Ssl2/TFIIH function in Transcription Start Site Scanning by RNA Polymerase II in *Saccharomyces cerevisiae*"

### Sheet: Bacteria strains
Sheets	Annotations
1_ssl2 existing mutants	Plasmids used for the existing ssl2 mutants that are defective in Pol II transcription.
2_Human disease-related	Plasmids used to test human disease related XPB homologous mutants in Ssl2.
3_RED motif	Plasmids used to test RED motif mutants.
4_ssl2 screening	Plasmids of screened ssl2 single mutants.
5_Genetic interactions	Plasmids used for genetic interaction tests between ssl2, rpb1, sua7, tfg2 and sub1 mutants.

### Sheet: 1_ssl2 existing mutants
Strain Name	Plasmid Number	Plasmid	Plasmid Genotype	Alias
CKB1478	pCK1478	pRSII316 SSL2	URA3 CEN6 ARSH4 ampr f(1) ori, SSL2 pBluescript KS+ Backbone
CKB1480	pCK1480	pRS315 SSL2	LEU2 CEN6 ARSH4 ampr f(1) ori, SSL2 pBluescript KS+ Backbone
CKB1501	pCK1501	pRS315 ssl2 E556K	LEU2 CEN6 ARSH4 ampr f(1) ori, ssl2 E556K pBluescript KS+ Backbone	pRS315 ssl2-rtt
CKB1502	pCK1502	pRS315 ssl2 V490A/H491D	LEU2 CEN6 ARSH4 ampr f(1) ori, ssl2 V490A/H491D pBluescript KS+ Backbone	pRS315 ssl2-DEAD
CKB1503	pCK1503	pRS315 ssl2 W427L	LEU2 CEN6 ARSH4 ampr f(1) ori, ssl2 W427L pBluescript KS+ Backbone	pRS315 ssl2-1
CKB1520	pCK1520	pRS315 ssl2 H508R	LEU2 CEN6 ARSH4 ampr f(1) ori, ssl2 H508R pBluescript KS+ Backbone	pRS315 ssl2-508
CKB1521	pCK1521	pRS315 ssl2 V552I/E556K	LEU2 CEN6 ARSH4 ampr f(1) ori, ssl2 V552I/E556K pBluescript KS+ Backbone	pRS315 rad25-ts24

### Sheet: 2_Human disease-related
Strain Name	Plasmid Number	Plasmid	Plasmid Genotype
CKB1823	pCK1823	pRS315 ssl2 F156S	LEU2 CEN6 ARSH4 ampr f(1) ori, ssl2 F156S pBluescript KS+ Backbone
CKB1824	pCK1824	pRS315 ssl2 Q592*	LEU2 CEN6 ARSH4 ampr f(1) ori, ssl2 Q592* pBluescript KS+ Backbone
CKB1825	pCK1825	pRS315 ssl2 Y750*	LEU2 CEN6 ARSH4 ampr f(1) ori, ssl2 Y750* pBluescript KS+ Backbone
CKB1996	pCK1996	pRS315 ssl2 T176P	LEU2 CEN6 ARSH4 ampr f(1) ori, ssl2 T176P pBluescript KS+ Backbone

### Sheet: 3_RED motif
Strain Name	Plasmid Number	Plasmid	Plasmid Genotype	Alias
CKB1816	pCK1816	pRS315 ssl2 R519A	LEU2 CEN6 ARSH4 ampr f(1) ori, ssl2 R519A pBluescript KS+ Backbone
CKB1817	pCK1817	pRS315 ssl2 E520A	LEU2 CEN6 ARSH4 ampr f(1) ori, ssl2 E520A pBluescript KS+ Backbone
CKB1818	pCK1818	pRS315 ssl2 D521A	LEU2 CEN6 ARSH4 ampr f(1) ori, ssl2 D521A pBluescript KS+ Backbone
CKB1819	pCK1819	pRS315 ssl2 R519A E520A D521A	LEU2 CEN6 ARSH4 ampr f(1) ori, ssl2 R519A E520A D521A pBluescript KS+ Backbone	ssl2 RED

### Sheet: 4_ssl2 screening
Strain Name	Plasmid Number	Plasmid	Plasmid Genotype
CKB1826	pCK1826	pRS315 ssl2 I170T	LEU2 CEN6 ARSH4 ampr f(1) ori, ssl2 I170T pBluescript KS+ Backbone
CKB1827	pCK1827	pRS315 ssl2 L180S	LEU2 CEN6 ARSH4 ampr f(1) ori, ssl2 L180S pBluescript KS+ Backbone
CKB1828	pCK1828	pRS315 ssl2 S185Y	LEU2 CEN6 ARSH4 ampr f(1) ori, ssl2 S185Y pBluescript KS+ Backbone
CKB1829	pCK1829	pRS315 ssl2 S201Y	LEU2 CEN6 ARSH4 ampr f(1) ori, ssl2 S201Y pBluescript KS+ Backbone
CKB1830	pCK1830	pRS315 ssl2 I218T	LEU2 CEN6 ARSH4 ampr f(1) ori, ssl2 I218T pBluescript KS+ Backbone
CKB1831	pCK1831	pRS315 ssl2 L225P	LEU2 CEN6 ARSH4 ampr f(1) ori, ssl2 L225P pBluescript KS+ Backbone
CKB1832	pCK1832	pRS315 ssl2 V226D	LEU2 CEN6 ARSH4 ampr f(1) ori, ssl2 V226D pBluescript KS+ Backbone
CKB1833	pCK1833	pRS315 ssl2 N230S	LEU2 CEN6 ARSH4 ampr f(1) ori, ssl2 N230S pBluescript KS+ Backbone
CKB1834	pCK1834	pRS315 ssl2 N230I	LEU2 CEN6 ARSH4 ampr f(1) ori, ssl2 N230I pBluescript KS+ Backbone
CKB1835	pCK1835	pRS315 ssl2 N230D	LEU2 CEN6 ARSH4 ampr f(1) ori, ssl2 N230D pBluescript KS+ Backbone
CKB1836	pCK1836	pRS315 ssl2 Y232D	LEU2 CEN6 ARSH4 ampr f(1) ori, ssl2 Y232D pBluescript KS+ Backbone
CKB1837	pCK1837	pRS315 ssl2 L246P	LEU2 CEN6 ARSH4 ampr f(1) ori, ssl2 L246P pBluescript KS+ Backbone
CKB1838	pCK1838	pRS315 ssl2 V268A	LEU2 CEN6 ARSH4 ampr f(1) ori, ssl2 V268A pBluescript KS+ Backbone
CKB1839	pCK1839	pRS315 ssl2 N320Y	LEU2 CEN6 ARSH4 ampr f(1) ori, ssl2 N320Y pBluescript KS+ Backbone
CKB1840	pCK1840	pRS315 ssl2 K328N	LEU2 CEN6 ARSH4 ampr f(1) ori, ssl2 K328N pBluescript KS+ Backbone
CKB1841	pCK1841	pRS315 ssl2 E340G	LEU2 CEN6 ARSH4 ampr f(1) ori, ssl2 E340G pBluescript KS+ Backbone
CKB1842	pCK1842	pRS315 ssl2 N345T	LEU2 CEN6 ARSH4 ampr f(1) ori, ssl2 N345T pBluescript KS+ Backbone
CKB1843	pCK1843	pRS315 ssl2 D346G	LEU2 CEN6 ARSH4 ampr f(1) ori, ssl2 D346G pBluescript KS+ Backbone
CKB1844	pCK1844	pRS315 ssl2 N349D	LEU2 CEN6 ARSH4 ampr f(1) ori, ssl2 N349D pBluescript KS+ Backbone
CKB1845	pCK1845	pRS315 ssl2 K357R	LEU2 CEN6 ARSH4 ampr f(1) ori, ssl2 K357R pBluescript KS+ Backbone
CKB1846	pCK1846	pRS315 ssl2 K357E	LEU2 CEN6 ARSH4 ampr f(1) ori, ssl2 K357E pBluescript KS+ Backbone
CKB1847	pCK1847	pRS315 ssl2 K372E	LEU2 CEN6 ARSH4 ampr f(1) ori, ssl2 K372E pBluescript KS+ Backbone
CKB1848	pCK1848	pRS315 ssl2 G382V	LEU2 CEN6 ARSH4 ampr f(1) ori, ssl2 G382V pBluescript KS+ Backbone
CKB1849	pCK1849	pRS315 ssl2 I383T	LEU2 CEN6 ARSH4 ampr f(1) ori, ssl2 I383T pBluescript KS+ Backbone
CKB1850	pCK1850	pRS315 ssl2 T402I	LEU2 CEN6 ARSH4 ampr f(1) ori, ssl2 T402I pBluescript KS+ Backbone
CKB1851	pCK1851	pRS315 ssl2 K443E	LEU2 CEN6 ARSH4 ampr f(1) ori, ssl2 K443E pBluescript KS+ Backbone
CKB1852	pCK1852	pRS315 ssl2 V473D	LEU2 CEN6 ARSH4 ampr f(1) ori, ssl2 V473D pBluescript KS+ Backbone
CKB1853	pCK1853	pRS315 ssl2 F498L	LEU2 CEN6 ARSH4 ampr f(1) ori, ssl2 F498L pBluescript KS+ Backbone
CKB1854	pCK1854	pRS315 ssl2 D522V	LEU2 CEN6 ARSH4 ampr f(1) ori, ssl2 D522V pBluescript KS+ Backbone
CKB1855	pCK1855	pRS315 ssl2 K523N	LEU2 CEN6 ARSH4 ampr f(1) ori, ssl2 K523N pBluescript KS+ Backbone
CKB1856	pCK1856	pRS315 ssl2 N528I	LEU2 CEN6 ARSH4 ampr f(1) ori, ssl2 N528I pBluescript KS+ Backbone
CKB1857	pCK1857	pRS315 ssl2 F529L	LEU2 CEN6 ARSH4 ampr f(1) ori, ssl2 F529L pBluescript KS+ Backbone
CKB1858	pCK1858	pRS315 ssl2 E537G	LEU2 CEN6 ARSH4 ampr f(1) ori, ssl2 E537G pBluescript KS+ Backbone
CKB1859	pCK1859	pRS315 ssl2 W558R	LEU2 CEN6 ARSH4 ampr f(1) ori, ssl2 W558R pBluescript KS+ Backbone
CKB1860	pCK1860	pRS315 ssl2 D610A	LEU2 CEN6 ARSH4 ampr f(1) ori, ssl2 D610A pBluescript KS+ Backbone
CKB1861	pCK1861	pRS315 ssl2 R636C	LEU2 CEN6 ARSH4 ampr f(1) ori, ssl2 R636C pBluescript KS+ Backbone
CKB1862	pCK1862	pRS315 ssl2 N642D	LEU2 CEN6 ARSH4 ampr f(1) ori, ssl2 N642D pBluescript KS+ Backbone
CKB1863	pCK1863	pRS315 ssl2 L664S	LEU2 CEN6 ARSH4 ampr f(1) ori, ssl2 L664S pBluescript KS+ Backbone
CKB1864	pCK1864	pRS315 ssl2 Q672R	LEU2 CEN6 ARSH4 ampr f(1) ori, ssl2 Q672R pBluescript KS+ Backbone
CKB1865	pCK1865	pRS315 ssl2 E715G	LEU2 CEN6 ARSH4 ampr f(1) ori, ssl2 E715G pBluescript KS+ Backbone
CKB1866	pCK1866	pRS315 ssl2 S719P	LEU2 CEN6 ARSH4 ampr f(1) ori, ssl2 S719P pBluescript KS+ Backbone
CKB1867	pCK1867	pRS315 ssl2 L832*	LEU2 CEN6 ARSH4 ampr f(1) ori, ssl2 L832* pBluescript KS+ Backbone

### Sheet: 5_Genetic interactions
Strain Name	Plasmid Number	Plasmid	Plasmid Genotype	Alias
CKB2072	pCK2072	pRS306 ssl2 N230I	URA3 ampr ColE1 ori ssl2 N230I
CKB2073	pCK2073	pRS306 ssl2 N230D	URA3 ampr ColE1 ori ssl2 N230D
CKB864	pCK864	pRS315H3alt-rpb1* rpb1 11-207 (L1101S) T69 corrected	LEU2 CEN ARS ampr ColE1 ori rpb1 11-207
CKB867	pCK867	pRS315H3alt-rpb1* rpb1 10-110 (G1097D) T69 corrected	LEU2 CEN ARS ampr ColE1 ori rpb1 10-110
CKB870	pCK870	pRS315H3alt-rpb1*XmaI H1085Y T69 corrected	LEU2 CEN ARS ampr ColE1 ori rpb1 H1085Y
CKB871	pCK871	pRS315H3alt-rpb1* 10-88 (F1086S) T69 corrected	LEU2 CEN ARS ampr ColE1 ori rpb1 10-88
CKB887	pCK887	pRS315H3alt-rpb1* XmaI 1122-1123 H1085Q T69 corrected	LEU2 CEN ARS ampr ColE1 ori rpb1 H1085Q T69 corrected
CKB955	pCK955	pRS315H3alt-rpb1* F1084I corrected	LEU2 CEN ARS ampr ColE1 ori rpb1 F1084I (rpb1 11-242) T69 corrected
CKB960	pCK960	pRS315H3alt-rpb1* E1103G T69 corrected	LEU2 CEN ARS ampr ColE1 ori rpb1 E1103G T69 corrected
CKB1340	pCK1340	pRS315H3alt-rpb1* XmaI 1122-1123 N1082S corrected T69 corrected USE	LEU2 CEN ARS rpb1 N1082S corrected ampr ColE1 ori
CKB1487	pCK1487	pRS306 sua7-1	URA3 ampr ColE1 ori sua7-1	TFIIB E62K	[1]
CKB1093	pCK1093	pRS306 TFG2 3X FLAG	URA3 ampr ColE1 ori TFG2 3X FLAG		[2]
CKB1094	pCK1094	pRS306 tfg2∆146-180 3X FLAG	URA3 ampr ColE1 ori tfg2∆146-180 3X FLAG		[2]
[1]	Sun, Z.W., Tessmer, A. & Hampsey, M. Functional interaction between TFIIB and the Rpb9 (Ssu73) subunit of RNA polymerase II in Saccharomyces cerevisiae. Nucleic acids research 24, 2560-2566 (1996).
[2]	in, H. & Kaplan, C.D. Relationships of RNA polymerase II genetic interactors to transcription start site usage defects and growth in Saccharomyces cerevisiae. G3 (Bethesda) 5, 21-33 (2014).
